# Simultaneous suppression of ribosome biogenesis and Tor activation by TRIM-NHL proteins promotes terminal differentiation

**DOI:** 10.1101/2021.03.31.437822

**Authors:** Jinghua Gui, Tamsin J Samuels, Katarina ZA Grobicki, Felipe Karam Teixeira

## Abstract

Proper tissue development and homeostasis depends on the balance between growth and terminal differentiation, but the mechanisms coordinating these processes remain elusive. Accumulating evidence indicates that ribosome biogenesis (RiBi) and protein synthesis, two of the most energy-consuming cellular processes sustaining growth, are tightly regulated and yet can be uncoupled during stem cell fate transitions. Here, using the *Drosophila* adult female germline stem cell (GSC) and larval neuroblast (NB) systems, we show that Mei-P26 and Brat, two *Drosophila* TRIM-NHL paralogs of the mammalian TRIM32 protein family, are responsible for uncoupling RiBi and protein synthesis during GSC and NB differentiation, respectively. Mei-P26 and Brat modify the metabolism of differentiating cells by activating the Target of rapamycin (Tor) kinase to promote translation, while concomitantly repressing RiBi. Depletion of Mei-P26 or Brat results in excessive cellular growth and defective terminal differentiation, which can be rescued by ectopic activation of Tor together with suppression of RiBi. Our results indicate that the anabolic reprogramming established by TRIM-NHL activity by uncoupling RiBi and translation activities creates the conditions required for terminal differentiation.
