## Supplementary_table_1 for "Simultaneous suppression of ribosome biogenesis and Tor activation by TRIM-NHL proteins promotes terminal differentiation"

### Sheet: Sheet1
	log2(fold_change, normalized to bam Δ86/ Δ86)
Gene ID	mei-P26 RNAi, bam Δ86/ Δ86	bam Δ86/ Δ86	mei-P26 o/e, bam Δ86/ Δ86
CG11563	0.571415	0	-0.373789
CG7006	0.567435	0	-0.271829
Ns1	0.567902	0	-0.108993
RpL24-like	0.751336	0	-0.145192
RpL35A	0.740672	0	-0.132197
CG12499	0.897085	0	-0.177067
CG1542	0.679605	0	-0.223885
CG32409	0.728652	0	-0.355108
CG5033	0.715694	0	-0.373371
CG6724	0.533749	0	-0.166272
CG8939	0.865113	0	-0.363675
hoip	0.913218	0	-0.446041
RpLP0-like	0.769247	0	-0.285145
RpL7-like	0.683887	0	-0.298522
CG13185	0.956719	0	-0.777295
CG1463	0.634805	0	-0.359708
mbm	0.666295	0	-0.246086
nclb	0.65201	0	-0.339955
RpS5b	1.00197	0	-0.861676
CG7839	0.612378	0	-0.0449645
CG9286	0.655538	0	-0.222239
Aatf	0.548716	0	-0.294226
CG12909	0.69346	0	-0.317467
CG15019	0.871491	0	-0.310322
CG18600	0.689451	0	-0.236835
CG32344	0.6276	0	-0.399226
CG4554	0.682376	0	-0.490081
CG7137	0.3712	0	-0.598771
CG8064	0.570292	0	-0.175718
CG9630	0.586688	0	-0.0393169
l(1)G0004	0.775334	0	-0.207437
mod	0.791269	0	-0.374562
NHP2	0.83013	0	-0.259753
Non1	0.771568	0	-0.0732865
Nop56	0.795671	0	-0.612365
pit	0.567816	0	-0.324934
Rbm13	0.75237	0	-0.359011
REG	0.747907	0	-0.277659
RpI1	0.694704	0	-0.297094
RpI135	0.623944	0	-0.238991
RpL11	0.788852	0	-0.280106
RpL36	0.752488	0	-0.146756
Rs1	0.697906	0	-0.368236
CG7845	0.740616	0	-0.259807
mRpL14	0.574663	0	-0.241807
mRpL17	0.72006	0	-0.241725
mRpL42	0.778039	0	-0.0734625
mRpL49	0.75252	0	-0.088664
RpL17	0.750326	0	-0.183962
RpL22-like	1.35058	0	-0.567597
RpL34a	0.597203	0	-0.338287
RpS10b	0.771904	0	-0.266896
RpS14a	0.772616	0	-0.256284
RpS14b	0.740179	0	-0.171486
RpS15Aa	0.706417	0	-0.265848
RpS19b	1.24458	0	-0.864076
RpS6	0.808775	0	-0.205544
CG5589	0.645253	0	-0.230495
CG5800	0.541145	0	-0.253151
CG8611	0.707427	0	-0.230714
pcm	0.385848	0	-0.552304
Rrp4	0.878174	0	-0.660015
tor	0.31883	0	-0.845697
CG11030	0.629964	0	-0.249763
CG12301	0.624909	0	-0.36799
CG12325	0.678045	0	-0.333743
CG32706	1.98971	0	0.414289
CG32708	0.811861	0	-0.352271
CG4038	0.828733	0	-0.371582
CG6999	1.51098	0	-0.0815543
CG7637	0.824844	0	-0.138689
CG8545	0.716259	0	-0.461845
CG9799	0.722172	0	-0.315268
Fib	0.833209	0	-0.499178
l(2)k09022	0.728154	0	-0.353445
l(3)07882	0.548084	0	-0.29199
l(3)72Dn	0.573261	0	-0.262896
Nop60B	0.842956	0	-0.497953
wcd	0.776485	0	-0.167877
CG11417	0.588867	0	-0.174248
CG2972	0.843606	0	-0.344614
Nnp-1	0.771162	0	-0.415705
